# Revealing the impact of *Pseudomonas aeruginosa* quorum sensing molecule 2’-aminoacetophenone on human bronchial-airway epithelium and pulmonary endothelium using a human airway-on-a-chip

**DOI:** 10.1101/2025.03.21.644589

**Authors:** Shifu Aggarwal, Arijit Chakraborty, Vijay Singh, Stephen Lory, Katia Karalis, Laurence G. Rahme

## Abstract

*Pseudomonas aeruginosa* (PA) causes severe respiratory infections utilizing multiple virulence functions. Our previous findings on *PA* quorum sensing (QS)-regulated small molecule, 2’-aminoacetophenone (2-AA), secreted by the bacteria in infected tissues, revealed its effect on immune and metabolic functions favouring a long-term presence of *PA* in the host. However, studies on 2-AA’s specific effects on bronchial-airway epithelium and pulmonary endothelium remain elusive. To evaluate 2AA’s spatiotemporal changes in the human airway, considering endothelial cells as the first point of contact when the route of lung infection is hematogenic, we utilized the microfluidic airway-on-chip lined by polarized human bronchial-airway epithelium and pulmonary endothelium. Using this platform, we performed RNA-sequencing to analyse responses of 2-AA-treated primary human pulmonary microvascular endothelium (HPMEC) and adjacent primary normal human bronchial epithelial (NHBE) cells from healthy female donors and potential cross-talk between these cells. Analyses unveiled specific signaling and biosynthesis pathways to be differentially regulated by 2-AA in epithelial cells, including HIF-1 and pyrimidine signaling, glycosaminoglycan, and glycosphingolipid biosynthesis, while in endothelial cells were fatty acid metabolism, phosphatidylinositol and estrogen receptor signaling, and proinflammatory signaling pathways. Significant overlap in both cell types in response to 2-AA was found in genes implicated in immune response and cellular functions. In contrast, we found that genes related to barrier permeability, cholesterol metabolism, and oxidative phosphorylation were differentially regulated upon exposure to 2-AA in the cell types studied. Murine *in-vivo* and additional *in vitro* cell culture studies confirmed cholesterol accumulation in epithelial cells. Results also revealed specific biomarkers associated with cystic fibrosis and idiopathic pulmonary fibrosis to be modulated by 2-AA in both cell types, with the cystic fibrosis transmembrane regulator expression to be affected only in endothelial cells.

The 2-AA-mediated effects on healthy epithelial and endothelial primary cells within a microphysiological dynamic environment mimicking the human lung airway enhance our understanding of this QS signaling molecule. This study provides novel insights into their functions and potential interactions, paving the way for innovative, cell-specific therapeutic strategies to combat *PA* lung infections.
