## Supplementary Table 1 for "Revealing the impact of *Pseudomonas aeruginosa* quorum sensing molecule 2’-aminoacetophenone on human bronchial-airway epithelium and pulmonary endothelium using a human airway-on-a-chip"

### Sheet: HPMEC cells
Upregulated pathways in 2-AA treated HPMEC cells
Pathways	Count	Genes	log10(p-value)	FDR
IL-17 signaling pathway	26	CCL20,CXCL2,CXCL3,CEBPB,FOSL1,FOS,FOSB,JUN,JUND,NFKBIA,RELA,S100A7,S100A7A,S100A8,S100A9,TNFAIP3,CSF3,IL17RE,IL17C,IL17D,IL6,MMP3,MMP9,MAPK3,MAPK7,MUC5B	4.58503	0.00094
IL-26 signaling	11	CCL20,JUN,NFKBIA,RELA,CTSK,IL10,IL6,MMP9,MAPK3,NFATC1,SOCS3	1.11351	0.48
IL-3 signaling	12	BCL2L1,CBL,FYN,FOS,HCK,JUN,SHC1,CSF2RB,MAPK3,MAP2K1,STAT5A,TGFB1	1.38722	0.33
IL-7 signaling	12	H3C10,H3C11,H3C12,H3C2,H3C4,H3C8,IRS1,IRS2,IL2RG,IL7R,STAT5AA,SOCS1	2.82391	0.025
IL-2 signaling	9	CBL,FYN,SHC1,FOXO3,IL2RG,MAPK3,MAP2K1,STAT5A,SOCS3	1.04576	0.52
IL-6 signaling	14	BCL2L1,HCK,JUNB,PRDM1,SHC1,TIMP1,IRF1,IL6ST,IL6R,IL6,MAPK3,MAP2K1,PRKCD,SOCS3	2.69897	0.043
TLR4 cascade	28	CD14,CD180,CD36,FOS,JUN,NFKBIA,RELA,S100A12,S100A8,S100A9,S100B,TNIP2,BIRC3,ITGB2,MAPK3,MAPK7,MAP2K1,MAP2K3,MAP3K8,MEF2C,NOD2,PELI1,PELI2,SARM1,SOCS1,TLR2,TLR4,UBE2V1	2.1549	0.093
IL-10 signaling	12	CCL20,CCL22,CXCL2,TIMP1,TNFRSF1B,CSF3,FPR1,ILIRN,IL1R2,IL10,IL12B,IL6	1.85387	0.15
IL-4 and IL-13 signaling	37	BCL2L1,BCL6,CCL22,CEBPD,CD36,FOS,JUNB,PIM1,TIMP1,TNFRSF1B,ANXA1,BATF,F13A1,FGF2,FOXO1,FOXO3,HMOX1,ITGAX,ITGB2,IL10,IL12B,IL2RG,IL6R,IL6,MMP3,MMP9,MAOA,MUC1,NOS2,S1PR1,SOCS1,SOCS3,TGFB1,TWIST1,VCAM1,VEGFA,ZEB1	9.09151	3.4e-07
TNF signaling pathway	29	BCL3,CCL20,CXCL2,CXCL3,CEBPB,FRMD8,FOS,JUN,JUNB,NFKBIA,RELA,TNFAIP3,TRAF1,TNFRSF1B,BIRC3,EDN1,IRF1,IL6,MMP3,MMP9,MAPK3,MAP2K1,MAP2K3,MAP3K8,NOD2,SELE,SOCS3,VAM1,VEGFC	4.10237	0.0021
TGF-beta signaling pathway	27	BAMBI,NBL1,SKI,SMAD6,SMAD7,SMAD9,ACVR2B,AMH,BMP2,BMP6,DCN,FBN1,FST,GDF6,GDF7,ID1,ID2,ID4,LTBP1,LRRC32,MAPK3,NRROS,NODAL,NOG,RGMA,TGFB1,TGFBR2	4.02687	0.021
FoxO signaling pathway	28	BNIP3,BCL2L11,BCL6,KLF2,CSNK1E,CCNB2,CDKN2D,EGF,FOXO1,FOXO3,GADD45B,GADD45G,IRS1,IRS2,IL10,IL6,IL7R,MAPK3,MAP2K1,PTEN,PCK1,PLK1,PLK3,SGK1,S1PR1,SOD2,TGFB1,TGFBR2	2.88606	0.016
VEGFA VEGFR2 signaling	83	BCL2L1,CCRL2,CRK,CBL,CHAC1,EPHA2,ERG,FYN,FGD5,GATA2,HLX,HTRA1,JUN,KANK1,LDB2,NDRG1,NFKBIA,PBK,RELA,ARHGEF15,SH2D2A,SH3BGRL3,SHC1,TAL1,TEAD4,ALDOA,ANXA1,BMP2,BRD4,CCN1,CCN2,C15ORF39,CRIP2,DLL4,DKK1,DUSP5,EGR1,EGR3,ENG,FLT1,FOXO1,FOXO3,FHOD1,FMNL3,FUT1,GRB10,HSPB1,HBD,HDAC5,HDAC7,IER5,MAPK3,MAP2K1,MAP2K3,MMRN2,MEF2C,MYL2,NRP2,NFATC1,NFATC2,NR4A1,NR4A2,NR4A3,PLA2G5,PGF,PLAUR,P4HB,PRKCA,PRKCD,PRKCE,P…	4.01773	0.0057
Trancriptional regulation by RUNX1	44	GATA2,H2AC6,H2AC8,H2AJ,H2AX,H2BC11,H2BC21,H2BC3,H2BC4,H2BC7,H2BC8,H3C10,H3C11,H3C12,H3C2,H3C4,H3C8,H3-3B,H4C12,H4C13,H4C2,H4C3,H4C4,H4C5,H4C6,H4C8,LMO2,RSPO3,SPI1,TAL1,CTSK,CTSL,CTSV,CBX2,CBX4,CR1,LGALS3,HIPK2,ITGA2B,KMT2B,NFATC2,NFE2,NR4A3,SOCS3	3.55284	0.0058
MAPK1/MAPK3 signaling	41	BCL2L1,FYN,RASGRP4,RASA1,RASAL1,RASAL3,RAPGEF2,SHC1,TEK,ABHD17C,ACTN2,APBB1IP,ARRB1,CAMK2D,CSF2RB,DLG4,DUSP1,DUSP10,DUSP2,DUSP5,EGF,EREG,FGF16,FGF18,FGF2,FGFR1,IRS1,IRS2,ITGA2B,IL2RG,IL6ST,IL6R,ILR,KSR1,MAPK3,MAP2K1,NRG2,SPTBN4,SPRED3,TGFA,VWF	1.3098	0.41
Signaling by Receptor Tyrosine kinases	90	ATP6V0C,ATP6V1B1,ATP6V1C2,CRK,CBL,FOSL1,FYN,FOS,FOSB,HGFAC,JUNB,JUND,LYL1,NCKAP1L,NAB2,	4.09151	0.0022
PI3-Akt signaling	62	ADAMTSL4-AS1,BCL2L1,BCL2L11,DDIT4,EPHA2,GNG11,GNG5,GNG7,GNGT2,PHLPP1,PHLPP2,RELA,TEK,ANGPT2,COL4A2,COL4A6,COL6A3,CSF3R,CSF3,EFNA3,EGF,EPOR,FGF18,FGF2,FGFR1,FLT1,FOXO3,IGF2,IRS1,ITGA10,ITGA11,ITGA2B,ITGA4,ITGA5,ITGB7,IL2RG,IL6R,IL6,IL7R,LAMA2,LAMA4,LAMB4,LAMC2,LPAR3,LPAR5,MAPK3,MAP2K1,NGF,PTEN,PCK1,PGF,PRKCA,PKN3,RELN,SGK1,TNR,TLR2,TLR4,TGFA,VEGFA,VEGFC,VWF	2.55284	0.059
Signaling by GPCR	96	PTGER4,PRKCA,PRKCD,PRKCE,PRKCH,PRKCG,PRKAR2B,P2RY1,RHOB,RAMP2,RGS11,RGS16,RGS17,RGS2,RGS3,RGS4,RGS5,RGS7,RXFP4,SSTR1,SSTR4,S1PR1,TAS1R1,TRHR	1.42022	0.34
ESR-mediated signaling	51	CITED1,FKBP5,FOS,FOSB,GNG11,GNG5,GNG7,GNGT2,H2AC6,H2AC8,H2AJ,H2AX,H2BC11,H2BC21,H2BC3,H2BC4,H2BC7,H2BC8,H3C10,H3C11,H3C12,H3C2,H3C4,H3C8,H3-3B,H4C12,H4C13,H4C2,H4C3,H4C4,H4C5,H4C6,H4C8,JUN,JUND,KANK1,POLR2L,SHC1,TLE3,CTSD,EGF,EREG,FOXO3,GREB1,HSPB1,MMP3,MMP9,MAPK3,SPHK1,TGFA,USF2	6	5.7e-05
HIF-1 signaling pathway	27	PFKKB3,MKNK2,RELA,TEK,TIMP1,ALDOA,ANGPT2,CAMK2D,EGLN1,EGLN3,EDN1,ENO2,EGF,FLT1,HMOX1,HK3,IFNGR2,IL6R,IL6,MAPK3,MAP2K1,NOS2,PRKCA,PRKCG,SERPINE1,TLR4,VEGFA	3.95861	0.0021
Neutrophil degranulation	91	ARL8A,ATP6V0C,ATAD3B,CXCR1,CXCR2,CD14,CD36,CD53,CD55,CD59,CD93,CEACAM3,FGR,FCGR3B,FCGR2A,GPR84,NCKAP1L,NME2,RAB3D,RAB44,ARHGAP9,S100A12,S100A7,S100A8,S100A9,S100P,TIMP2,TNFAIP6,TNFRSF1B,ADGRG3,ANPEP,ALDH3B1,ALDOA,BIN2,CALML5,CTSD,CTSZ,CR1,CFP,CSTB,CST3,CYB5R3,DOCK2,DNASE1L1,DSP,FTH1,FCN1,FPR1,GLA,LGALS3,GGH,GUSB,PYGB,HSPA6,HBB,HPSE,HK3,ITGAL,ITGAX,ITGB2,LTF,LRG1,LYZ,MMP25,MMP9,MNDA,NBEAL2,OLFM4,P…	6.284	3.7e-05
Lung fibrosis	19	CXCL2,CEBPB,SMAD7,TIMP1,CCN2,CSF3,DSP,EDN1,EGF,FGF2,HMOX1,IL12B,IL6,MMP9,MT2A,MUC5B,PTX3,TGFA,TGFB1	3.20761	0.019
Nuclear receptor transcription pathway	11	AR,NR1D1,NR2F1,NR4A1,NR4A2,NR4A3,PPARD,PPARG,RARA,RARG,THRA	1.20761	0.48
HDACs deacet	29	H2AC11,H2AC12,H2AC13,H2AC16,H2AC17,H2AC21,H2AC6,H2AC8,H2BC11,H2BC21,H2BC3,H2BC4,H2BC7,H2BC8,H3C10,H3C11,H3C12,H3C2,H3C4,H3C8,H4C12,H4C13,H4C2,H4C3,H4C4,H4C5,H4C6,H4C8,RCOR1	6.07058	5e-05
Cellular response to stress	117	ABCC3,ATP6V0C,ATP6V1B1,ATP6V1C2,BAG1,BCL2L1,CEBPB,CRTC2,CITED2,CHAC1,E2F1,ETS2,FAU,FKBP5,FOS,H1-0,H1-2,H1-3,H1-4,H1-5,H2AC6,H2AC8,H2AJ,H2AX,H2BC11,H2BC21,H2BC3,H2BC4,H2BC7,H2BC8,H3C10,H3C11,H3C12,H3C2,H3C4,H3C8,H3-3B,H4C12,H4C13,H4C2,H4C3,H4C4,H4C5,H4C6,H4C8,HTRA2,JUN,MAFK,RELA,SHC1,ATF3,AR,BLVRB,CAMK2D,CBX2,CBX4,CRYAB,CCNA1,CCNA2,CDKN2D,COX6A1,COX7A1,EGLN1,EGLN3,EGF,FOXO3,GRB10,HSPA12B,HSPA6,HSP…	2.74473	0.031
Degradation of extracellular matrix	37	ADAM15,HTRA1,TIMP1,TIMP2,ACAN,CAPN13,CAPN5,CAPN8,CAPNS1,CTSD,CTSK,CTSL,CTSV,COL4A2,COL4A6,COL5A1,COL5A3,COL6A3,COL8A1,COL12A1,COL13A1,COL15A1,COL25A1,DCN,FBN1,FBN2,FURIN,HSPG2,KLK7,LAMC1,MMP15,MMP19,MMP25,MMP3,MMP9,NID1,TLLI1	5.88606	0.0068
Keratinization	33	CAPNS1,DSG3,DSP,EVPL,FURIN,KLK12,KLK13,KLK14,KLK5,KLK8,KRT10,KRT13,KRT14,KRT16,KRT5,KRT6A,KRT6B,KRT6C,KRT78,LCE1C,LCE3D,LCE3E,PI3,PPL,PKP1,SPINK5,SPRR1A,SPRR1B,SPRR2A,SPRR2D,SPRR2E,SPRR2G,SPRR3	1.17393	0.5
Metabolism of carbohydrates	42	GBE1,PAPSS2,PFKFB3,B3GNT3,B3GNT4,ACAN,ALDH1A1,AKR1B1,ALDOA,B4GALT5,BGN,CHST1,CHST2,CSPG4,DCN,DCXR,ENO2,FUT1,FUT11,GALK1,GCKR,GUSB,PYGB,PYGM,HS6ST3,HSPG2,HS3ST1,HS3ST3A1,HS3ST3B1,HPSE,HK3,HAS2,HYAL2,MAN2C1,NCAN,PCK1,PPP1R3C,RPIA,SHPK,SLC26A2,STAB2,TPI1	1.11351	0.55
Glycosaminoglycan metabolism	22	PAPSS2,B3GNT3,B3GNT4,ACAN,B4GALT5,BGN,CHST1,CHST2,CSPG4,DCN,GUSB,HS6ST3,HSPG2,HS3ST1,HS3ST3B1,HPSE,HAS2,HYAL2,NCAN,SLC26A2,STAB2	1.33724	0.39
Vitamin D receptor pathway	45	ABCB1,BCL6,CD14,CD9,JUNB,KLF4,MXD1,PRDM1,S100A8,.S100A9,TIMP2,TNFAIP3,TNFSF4,ADRA1B,BMP6,	4.5376	0.003
Downregulated pathways in 2-AA treated HPMEC cells
Pathways	Count	Gene name	log10 p-value	FDR
Interferon alpha/beta signaling	25	OAS1,OAS2,OAS3,ABCE1,ISG15,MX1,MX2,SAMHD1,XAF1,BST2,EIF2AK2,GBP2,IP6K2,IFNAR1,IFNAR2,IFI6,IFI35,IFITM1,HLA-B,HLA-F,RNASEL,STAT1,STAT2,TYK2,USP18	6.5376	0.00026
Interferon gamma signaling	22	OAS1,OAS2,OAS3,PML,SP100,B2M,GBP2,GBP3,GBP4,GBP6,IFNGR1,HLA-B,HLA-F,MID1,PTAFR,STAT1,TRIM14,TRIM2,TRIM22,TRIM38,TRIM5,TRIM6	3.30103	0.15
IL-1 family signaling	23	NLRC5,SMAD3,TBK1,ALPK1,CASP1,IL1B,IRAK3,IRAK4,IL1R1,IL18R1,IL18,MAPK8,MAP2K4,MAP3K7,PSMA3,PSMA4,PSMC6,PSMD12,PTPN4,TP53,UBE2N,USP14,USP18	1.61979	0.83
Toll-like receptor signaling	23	CXCL10,CXCL11,CXCL9,CD40,CD86,TBK1,TRAF3,IKBKE,IFNAR1,IFNAR2,IL1B,IRAK4,MAPK8,MAP2K4,MAP3K7,PIK3R3,STAT1,STAT2,TLR1,TLR3,TLR5,TLR6,TYK2	3.22915	0.024
p53 signaling pathway	13	ATM,ATR,EI24,FAS,ADGRB1,CCND2,CDK6,CDKN2A,CYCS,RRM2B,RCHY1,SESN3,TP53,	1.27572	0.53
Biosynthesis of nucleotide sugars	8	GMPPA,UGDH,UGP2,FPGT,GFPT1,HKDC1,PGM3,PMM2	1.22185	0.57
Nicotinate metabolism	8	NMNAT1,NMRK1,NUDT12,PARP10,PARP14,PARP4,PARP8,PARP9	1.49485	0.97
Metabolism of water-soluble vitamins and cofactors	19	ACACB,AASDHPP1,HLCS,MMAB,MMADHC,MMUT,MOCOS,NMNAT1,NMRK1,NUDT12,PANK3,PPCS,PARP10,PARP14,PARP4,PARP8,PARP9,PC,SLC46A1	1.05552	1
Oxidative phosphrylation	6	ATP6,ND1,ND2,ND5,COX1,COX2	8.76955	3.4e-09
Metabolism of steroids	23	HMGCR,HMGCS1,ELOVL6,STARD4,TBL1XR1,ACAT2,ACACB,CHD9,CYP39A1,FDFT1,GGPS1,HSD17B12,IDI1,LHB,MSMO1,MVK,PPARA,SAR1B,SLC51A,SQLE,SCD,SRD5A3,VDR	1.22185	1
Cholesterol metabolism	13	HMGCR,HMGCS1,ACAT2,FDFT1,IDI1,LIPA,LIPG,LDLR,MSMO1,MVK,PCSKP,SAR1B,SQLE	1.30103	0.55
Fatty acid metabolism	15	HACD4,ELOVL5,ELOVL6,ACAT2,ACAA2,ACADM,ACOX3,ACSL3,ACSL4,CBR4,FADS1,FADS2,HADH,HSD17B12,SCD	3.10237	0.029
Fatty acid degradation	11	ACAT2,ACAA2,ACADM,ACOX3,ACSL3,ACSL4,ADH5,ALDH1B1,ALDH7A1,CYP2U1,HADH	2.18709	0.13
Phosphatidylinositol signaling	18	DGKA,DGKG,DGKI,PPIP5K2,IP6K2,IMPA1,INPPL1,INPP4B,INPP5A,MTMR1,MTMR2,MTMR6,PI4K2A,PI4K2B,PIK3C2A,PIP5K1B,PIK3R3,PLCB4	1.92082	0.19
Retinoic acid biosynthesis pathway	6	ALDH1A3,CYP26A1,CYP26B1,DHRS3,DHRS9,RDH11	1.19382	1
Tryptophan metabolism	8	HAAO,AHR,CYP1A1,HADH,IDO1,KMO,KYAT3,STAT1	1.39794	0.51

### Sheet: NHBE cells
Upregulated pathways in 2-AA treated NHBE cells
Pathways	Count	Gene name	log10 (p-value)	FDR
IL-12 family signaling	4	ARF1,CRLF1,LCP1,SERPINB2	1.16749	0.84
IL-4 and IL-13 signaling	6	PIM1,TIMP1,ANXA1,HMOX1,MMP1,S1PR1	1.48149	0.59
VEGFA-VEGFR2 signaling	13	ADAMTS9,SH3BGRL3,ANXA1,CCN1,HYOU1,MMRN2,NFATC2,PLAUR,RPL18A,RPL26,RPS11,S1RP1,TXNIP	1.14874	0.99
Neutrophil degranulation	13	CD68,ALDOC,CSTB,ERP44,FTH1,GPI,HSPA6,PKP1,PLAUR,RHOF,PRSS3,SERPINB1,SVIP	1	0.94
Cellular response to stress	23	H2BC11,H2BC4,H2BC8,AREG,GPX3,HSPA6,HSF1,HMOX1,HMGA1,HYOU1,NUP160,RPL11,RPL18A,RPL26,RPL28,RPL32,RPS11,RPS15,RPS15A,RPS21,TXNIP,TUBB2A	1.79588	0.33
Keratinization	16	KRT13,KRT15,KRT16,KRT6C,KRT8,LCE3D,PI3,PKP1,SPRR1A,SPRR1B,SPRR2A,SPRR2D,SPRR2E,SPRR2F,SPRR2G,SPRR3	5.58503	0.00069
Oxidative phosphorylation	9	ATP6,ND1,ND2,ND3,ND4,ND5,CYTB,COX2,COX3	14.1024	0.00016
Metabolism of steroids	7	HMGCR,HMGCS1,ABCB11,HSD17B7,INSIG1,MSMO1,SCD	1.36653	0.71
Cholesterol metabolism	8	HMGCR,HMGCS1,SQLE,MSMO1,LDLR,INSIG1,HSD17B7,ABCB11	2.01323	0.25
Metabolism of lipids	20	HMGCR,HMGCS1,ARF1,ABCB11,ELOVL4,NDUFAB1,B3GN15,CYP4F11,DGAT2,GPAT3,HSD17B7,INSIG1,LPIN1,MED26,MSMO1,PNPLA3,PPARD,PLA2G4E,SMPD3,SCD	1.35655	0.71
Glycerolipid metabolism	4	DGAT2,GPAT3,LPIN1,PNPLA3	1.08619	1
Vitamin D receptor pathway	8	PRDM1,BMP6,KRT13,KRT16,NFATC2,PPARD,SERPINB1,SPRR1B	1.35655	0.82
Downregulated pathways in 2-AA treated NHBE cells
Pathways	Count	Gene name	log10 p-value	FDR
Interferon alpha/beta signaling	21	OAS1,OAS2,OASL,ISG15,MX1,MX2,SAMHD1,XAF1,BST2,EIF2AK2,IFI6,IFI35,IFIT1,IFIT2,IFIT3,IFIT5,IRF7,HLA-F,RSAD2,STAT1,USP18	19.0044	8.1e-17
Interferon gamma signaling	11	OAS1,OAS2,OASL,SP100,B2M,GBP4,IRF7,HLA-F,STAT1,TRIM22,TRIM5	5.72125	0.00039
Negative regulators of DDX58/IFIH1 signaling	4	HERC5,ISG15,NLRC5,IFIH1	1.79588	0.59
Signaling by Receptor Tyrosine kinases	16	CRK,MYCN,RBFOX2,APOE,COL4A5,COL9A2,COL27A1,FGF1,HNRNPH1,ID1,LAMA1,NTF4,PIK3R3,STAT1,SPRY1,THBS3	1.79588	0.59
Toll-like receptor signaling	5	CXCL10,CXCL11,IRF7,PIK3R3,STAT1	1.11919	0.98
TNF signaling pathway	5	CXCL10,CXF1,IL15,MLKL,PIK3R3	1.01323	0.98
Degradation of extracellular matrix	7	CAPN10,COL4A5,COL4A6,COL9A2,COL8A1,COL16A1,FBN2	1.69897	0.66
Metabolism of nucleotides	6	DNPH1,NT5C3A,SAMHD1,DPYD,TYMP,GMPR	1.74473	0.6
Metabolism of steroids	6	STARD5,CYP24A1,CYP39A1,HELZ2,HSD17B1	1.0655	0.99
Retinol metabolism	4	CYP26B1,CYP27C1,RDH10,RDH16	1.10791	0.98
