## Supplementary Table 2 for "Revealing the impact of *Pseudomonas aeruginosa* quorum sensing molecule 2’-aminoacetophenone on human bronchial-airway epithelium and pulmonary endothelium using a human airway-on-a-chip"

### Sheet: Table S2
Table S2A
Pathways	Gene name	p-value	FDR
IL-12 family signaling	ARF1,CRLF1,CANX,PDCD4	0.069	1
Interferon alpha/beta signaling	OASL,IFIT1,IFIT2,IFIT3,IFIT5,IRF7,RSAD2	0.0017	0.51
Keratinocyte differentiation	SPRR2F,TXNIP, FLG,OPN3	0.064	1
Metabolism of steroids	ABCB11,HSD17B7,INSIG1,CYP24A1,HELZ2,HSD17B1	0.043	1
Glycosphingolipid biosynthesis	ABO,FUT3,ST8SIA1,B3GALT5	0.011	1
Pyrimidine metabolism	POLR2A,POLE4,POLR3K,DPYD,TYMP	0.073	1
Table S2B
Pathways	Gene name	p-value	FDR
IL-17 signaling	CCL20,CXCL2,CXCL3,CEBPB,FOSL1,FOS,FOSB,JUN,JUND,NFKBIA,RELA,S100A7,S100A7A,S100A8,S100A9,TNFAIP3,CSF3,IL17R,IL17C,IL17D,IL6,MMP3,MMP9,MAPK3,MAPK7, MUC5B, MAPK8,MAP3K7,CXCL5,CXCL6,TRAF3,TRAF5,HSP90AA1,IKBKE,IL1B,TBK1	4.6e-05	0.0024
IL-3 signaling	BCL2L1,CBL,FYN,FOS,HCK,JUN,SHC1,CSF2RB,MAPK3,MAP2K1,STAT5A,TGFB1, VAV1,CD86,LYN,SOS1,MAPK8	0.04	0.37
IL-7 signaling	H3C10,H3C11,H3C12,H3C2,H3C4,H3C8,IRS1,IRS2,IL2RG,IL7R,STAT5A,SOCS1, SOCS2,H3C6,RAG1	0.0065	0.25
IL-1 signaling	JUN,NFKBIA,RELA,IL1A,MAPK3,MAP2K1,MAP2K3,MAP3K3,PELI1,PELI2,UBE2V1, PRKCZ,UBE2N,CSTF2,IRAK3,IRAK4,IL1R1,MAPK8,MAP2K4,MAP3K7	0.012	0.22
IL-18 signaling	CEBPB,NFKBIA,RELA,CSN2,HSPB1,IRF1,MAPK3,PTEN,PRKCA,PRKCD,SLC12A3, TP53,FAS,NOX1,ACACB,CYCS,IL18R1,IL18,MAP3K7,PRKAA1	0.018	0.25
IL-6 signaling	BCL2L1,HCK,JUNB,SHC1,IRF1,IL6ST,IL6R,IL6,MAPK3,MAP2K1,PRKCD,SOCS3, TYK2,VAV1,SOS1,MAP2K4,MAP3K7	0.011	0.22
TLR4 cascade	CD14,CD180,CD36,FOS,JUN,NFKBIA,RELA,S100A12,S100A8,S100A9,S100B,TNIP2,MAP2K1,MAP2K3,BIRC3,MAPK3,MAPK7,UBE2V1,SOCS1,SARM1,TLR2,TLR4,NOD2,PELI1,PELI2, ITGB2,MAP3K8,MEF2C, PTPN4,TLR1,TLR6,TP53,USP14,IKBKE,MAPK8,MAP3K7,TBK1,TRAF3,UBE2N,MAP2K4, ALPK1,TANK,ATF2,IRAK3, IRAK4	0.0022	0.13
IL-10 signaling	CCL20,CCL22,CXCL2,TNFRSF1B,CSF3,FPR1,IL10,IL12B,IL6,PTAFR,TYK2,CD86,IL1B,IL1R1, IL10RB,IL18	0.034	0.7
IL-4 and IL-13 signaling	BCL2L1,BCL6,CCL22,CEBPD,CD36,FOS,JUNB,TNFRSF1B,BATF,F13A1,FGF2,FOXO1,FOXO3, ITGAX,VCAM1,VEGFA,ZEB1,NOS2,SOCS1,SOCS3,TGFB1,TWIST1,IL2RG,IL6R,IL6,MMP3, ITGB2,IL10,IL12B,MMP9,MAOA,MUC1, HSP90AA1,HSPA8,IL1B,1L18,MMP2,TYK2,TP53	5.8e-05	0.027
TNF signaling pathway	BCL3,CCL20,CXCL2,CXCL3,CEBPB,FRMD8,FOS,JUN,JUNB,NFKBIA,RELA,TNFAIP3,TRAF1, SELE,SOCS3,VCAM1,VEGFC,TNFRSF1B,BIRC3,EDN1,IRF1,MAP2K3,MAP3K8,NOD2,IL6, MMP3,MMP9,MAPK3,MAP2K1,MAP2K4,MAP3K5,MAPK8,IL1B,IL18R1,DNM1L,CASP10, CXCL5, CXCL6,CYLD,FAS,TRAF3,TRAF5,ATF2,CREB3L4,MAP3K7,RHBDF2,	1.8e-06	0.00055
TGF-beta signaling pathway	CITED1,FOS,FOSB,JUN,JUNB,JUND,KLF10,KLF6,SHC1,SKI,SMAD7,ATF3,CCNB2,MAP2K1, MAP2K3,ZEB2,TGFB1,TGFBR2,ZEB1,SIK1,NEDD9,PTK2,TNC,TP53,ATF2,SMAD3,ITGA2, ITGB4,MMP12,MAPK8,MAP2K4,MAP3K7,LIMK2, ZFYVE16,MET,PML,SKIL,SOS1	0.022	0.28
FoxO signaling pathway	BNIP3,BCL2L11,BCL6,KLF2,CSNK1E,CCNB2,CDKN2D,EGF,FOXO1,FOXO3,IL10,IL6,IL7R, IRS1,IRS2,MAPK3,PLK3, TGFBR2,GADD45B,GADD45G,MAP2K1,PTEN,PCK1,PLK1,SGK1, SOD2,TGFB1,PLK2,PRKAA1,RAG1,CCND2,FBXO32,TNFSF10,ATG12,HOMER3,MAPK8, TGFB2,SMAD3,SOS1	0.006	0.06
NF-kappa B signaling pathway	BCL2L1,CXCL2,CXCL3,CD14,ERC1,NFKBIA,RELA,TNFAIP3,TRAF1,BIRC3,GADD45B,GADD45G,TLR4,VCAM1, BLNK,CD40,CYLD,LYN,MALT1,CARD11,IL1B,IRAK4,IL1R1,MAP3K7,PLAU, TRAF3,TRAF5,CARD10	0.064	0.27
VEGFA VEGFR2 signaling	BCL2L1,CCRL2,CBL,CHAC1,EPHA2,ERG,FYN,FGD5,GATA2,HLX,HTRA1,JUN,KANK1,RELA, NFKBIA,PBK,TAL1,EGR1,SOD2,EGR3,ENG,LDB2,TEAD4,NDRG1,ARHGEF15,SHC1,ALDOA, BMP2,BRD4,CCN2,C15ORF39,CRIP2,HSPB1,HDAC5,HDAC7,P4HB,DLL4,DKK1,DUSP5, FLT1,FOXO1,FOXO3,FHOD1,FMNL3,MAP2K1,FUT1,GRB10,IER5,MAPK3,MAP2K3,MEF2C, NR4A2,VEGFA,MYL2,NRP2,,PRKCD,PRKCE,TXNDC5,TPP1,PRKCA,LC8A1,SPIRE1, NFATC1,NR4A1,NR4A3,PLA2G5,PGF,RPL13A,RPLP2,…	0.0038	0.15
PI3-Akt signaling	BCL2L1,BCL2L11,CRTC2,DDIT4,EPHA2,GNG11,GNG7,GNGT2,PHLPP1,PHLPP2,RELA,TEK, ANGPT2,IRS1,ITGA10,ITGB7,TLR4,ITGA2B,ITGA4,ITGA5,VWF,PRKCA,PKN3,SGK1,TNR,TGFA, COL4A2,COL6A3,CSF3R,CSF3,EGF,EREG,EPOR,FGF16,FGF2,FGFR1,FLT1,FOXO3,IL2RG, ITGA11,VEGFA,VEGFC,LAMC1,LPAR3,LPAR5,MAPK3,MAP2K1,NGF,NR4A1,PTEN,PCK1,PGF,IL6,IL7R,LAMA2,LAMB4,OSMR,PRKAA1,PPP2R3C,PPP2R5E,PPP2R5C,PTK2,TNC,TP53, LPAR6,MAGI1,PKN2,CREB3L4,I…	0.044	0.43
MAPK signaling pathway	CD14,EPHA2,FOS,JUN,JUND,MKNK2,RASGRP2,RASGRP4,RASA1,RELA,RAPGEF2,DUSP10,DUSP2,DUSP,EFNA3,EGF,VEGFC,MAP3K20,MAP3K21,MAP3K3,FGFR1,PRKCG,VEGFA, TGFA,MAP3K6,MAPK3,MAPK7,MAPK8IP3,MAP2K1,MAP2K3,TGFBR2,FGF2,MAP3K12, TEK,ANGPT2,ARRB1,CACNG6,CACNG7,CACNG8,DUSP1,FGF16,FGF18,NR4A1,PGF,PRKCA, EREG,FLT1,GADD45B,GADD45G,HSPB1,MAP3K8,MEF2C,NGF,NFATC1,MAP2K4,MAP3K5, CSF1R,IL1B,IRAK4,IL1R1,LAMTOR3,FGFR2,MAPK8,ATF…	0.00098	0.025
Signaling by Receptor tyrosine kinases	ATP6V0C,ATP6V1B1,ATP6V1C2,CBL,FOSL1,FOS,HGFAC,JUNB,JUND,LYL1,S100B,SH2D2A, SH2B3,SHC1,RRAD,TIAM1,VGF,NCKAP1L,EGF,FGF18,FGF2,FLRT1,IRS1,IRS2,IL2RG,LAMA2, NAB2,RASA1,POLR2L,CSN2,CTSD,COL4A2,COL5A1,COL5A3,COL6A3,ARC,EGR4,ELMO1, CDK5R1,DLG4,EGR1,EGR3,EREG,FGF16,FGFBP2,FGFR1,FLT1,FURIN,GRB10,GRB7,HSPB1, ID2,ID4, MMP9,MATK,MAPK3,MAPK7,MAP2K1,MEF2C,NGF,NRG2,NRP2,TGFA,TRIB1,SOCS6, LAMA4,LAMC1,PRKCA,PRKCD…	0.004	0.19
ESR mediated signaling	CITED1,FKBP5,FOS,FOSB,GNG11,GNG7,GNGT2,H2AC6,H2AC8,H2AJ,H2AX,H2BC21,H2BC3,H2BC7,H3C10,H3C11,H3C12,SHC1,SPHK1,USF2,HSPB1,MMP3,MMP9,MAPK3,FOXO3, GREB1,JUN,JUND,KANK1,POLR2L,TLE3,CTSD,EGF,EREG,H4C4,H4C5,H4C6,H4C8, H3C2,H3C4,H3C8,H4C12,H4C13,H4C2,H4C3, NRIP1,HSP90AA1,MMP2,MMP7,ATF2,BTC,POLR2B,CAV2,GTF2F2,ZDHHC21,ZDHHC7,H3C6, PPID,PTGES3,PRKCZ,PTK2,SMC3,TFF1	0.00078	0.077
p53 signaling pathway	BBC3,BCL2L1,GTSE1,CCNB2,GADD45B,GADD45G,PMAIP1,PTEN,SERPINE1,RRM2, RCHY1,SESN3,TP53,ATR,EI24,FAS,ADGRB1,CCND2,CDK6,CDKN2A,CYCS,RRM2B	0.043	0.21
HIF-1 signaling pathway	PFKFB3,MKNK2,RELA,TEK,ALDOA,ANGPT2,CAMK2D,EGLN1,EGLN3,EDN1,ENO2,EGF,FLT1,HK3,SERPINE1,TLR4,VEGFA,IFNGR2,IL6R,IL6,MAPK3,MAP2K1,NOS2,PRKCA,PRKCG, MKNK1,HKDC1,CUL2,EIF4E,IFNGR1	0.038	0.19
Neutrophil degranulation	ARL8A,ATP6V0C,ATAD3B,CXCR1,CXCR2,CD14,CD36,CD53,CD55,CD59,CD93,CEACAM3, RAB3D,RAB44,FGR,FCGR3B,NME2,CALML5,ADGRE3,ADGRG3,S100P,ALDOA,BIN2, FCGR2A,GPR84,NCKAP1L,ARHGAP9,S100A12,S100A7,S100A8,S100A9,FCN1,FPR1,GLA, ANPEP,ALDH3B1,TIMP2,TNFAIP6,TNFRSF1B,CTSD,CTSZ,CST3,CYB5R3,DOCK2,DNASE1L1,DSP,CR1,CFP,SLC11A1,SLC2A3,LYZ, MMP25,MMP9,OLFM4,PTX3,TXNDC5,VAT1,PLAU, LGALS3,GGH,GUSB,PYGB,HBB,HPSE,HK3,ITGAL,I…	0.0027	0.15
Lung fibrosis	CXCL2,CEBPB,SMAD7,CCN2,CSF3,DSP,EDN1,EGF,FGF2,IL12B,IL6,MMP9,MT2A,MUC5B, PTX3,TGFA,TGFB1, ELMOD2,SKIL,DPP9,BMP7,IL1B,MMP2,PLAU	0.0035	0.17
Cellular responses to stress	ABCC3,ATP6V0C,ATP6V1C2,BCL2L1,CEBPB,CRTC2,CITED2,CHAC1,E2F1,ETS2,FKBP5,FOS,H1-0,H2BC21,H2BC3,H2AX,TLR4,UBE2S,VEGFA,CAMK2D,MAFK,CDKN2D,COX6A1,ATF3, FAU,H1-2,H1-3,H2-4,H2BC7,H3C10,H3C11,H3C12,H3C2,H3C4,H3C8,RELA,SHC1,CBX2, CBX4,H1-5,H2AC6,H2AC8,H2AJ,H33B,H4C12,H4C13,H4C2,H4C3,HTRA2,JUN,H4C4,H4C5, H4C6,H4C8,CRYAB,HBA2,HBB,HSPB8,HIF3A,IL6,LMNA,RPL36,P4HB,SLC7A11,RPS5,RPLP2,ARF1,BLVRB,CCNA1,CCNA2,COX7…	0.033	0.7
Degradation of extracellular matrix	ADAM15,HTRA1,TIMP2,ACAN,CAPN13,CAPN5,CAPN8,CAPNS1,CTSD,CTSK,CTSL,COL4A2, FBN1,FURIN,HSPG2,MMP25,COL5A1,COL5A3,COL6A3,COL12A1,COL13A1,COL15A1, COL25A1,DCN,LAMC1,MMP9,NID1,TLL1,MMP15,MMP19,MMP3,MMP12,MMP17,MMP2,MMP7, ADAMTS1,CAPN7,CTSS,COL6A6,COL8A2	0.014	0.44
Glycosaminoglycan biosynthesis	HS6ST3,HS3ST1,HS3ST3A1,HS3ST3B1,NDST1,EXT1,EXTL2,EXTL3,HS6ST2,HS3ST2	0.029	0.17
Retinol metabolism	ALDH1A1,AOX1,LRAT,RDH12,SDR16C5,PLB1,CYP1A1,DHRS9,PNPLA4,RDH11	0.049	0.42
Fatty acid metabolism	ELOVL3,ACSL1,CPT1A,CPT1C,TECR,HACD4,ELOVL5,ELVOL6,ACAT2,ACAA2,ACADM,ACOX3,ACSL3,ACSL4, CBR4,FADS2,FADS1,HADH,HSD17B12	0.018	0.13
Phosphatidylinositol signaling	CALML5,MTMR7,PTEN,INPP5E,ITPKA,ITPKC,PLCD3,PRKCA,PRKCG,PLCB2,DGKA,DGKG, DGKI,PPIP5K2,IP6K2,MTMR2,PIP5K1B,PLCB4,,IMPA1,INPPL1,INPP4B,INPP5A,MTMR1, MTMR6,PI4K2A,PI4K2B,PIK3C2A	0.049	0.23
